# Mct11 deficiency alters hepatic glucose metabolism and energy homeostasis

**DOI:** 10.1101/2021.09.08.459307

**Authors:** Alina Ainbinder, Liping Zhao, Patricia Glover, Karen Gelinas-Roa, Victor Rusu, Alycen Harney, Eitan Hoch, Amy A. Deik, Kerry A. Pierce, Kevin Bullock, Courtney Dennis, Sarah Jeanfavre, Jesse Krejci, Jinyoung Choi, Anthony N. Hollenberg, Federico Centeno-Cruz, Francisco Barajas-Olmos, Carlos Zerrweck, Lorena Orozco, Clary B. Clish, Eric S. Lander, Jose C. Florez, Suzanne B. R. Jacobs

## Abstract

Genetic variation at the *SLC16A11* locus contributes to the disproportionate impact of type 2 diabetes (T2D) on Latino populations. We recently demonstrated that T2D risk variants reduce *SLC16A11* liver expression and function of MCT11, the monocarboxylate transporter encoded by the *SLC16A11* gene. Here, we show that *SLC16A11* expression within the liver is primarily localized to the low oxygen pericentral region, and that T2D risk variants disrupt oxygen-regulated *SLC16A11* expression in human hepatocytes. Under physiologic oxygen conditions, MCT11 deficiency alters hepatocyte glucose metabolism, resulting in elevated intracellular lactate and a metabolic shift toward triacylglycerol accumulation. We also demonstrate an impact of Mct11 deficiency on glucose and lipid metabolism in *Slc16a11* knockout mice, which display physiological changes that are observed in individuals with T2D. Our findings provide mechanistic insight into how *SLC16A11* disruption impacts hepatic energy metabolism and T2D risk, and highlight MCT11-mediated regulation of lactate levels as a potential therapeutic target.
