## Supplemental Table 5 for "Mct11 deficiency alters hepatic glucose metabolism and energy homeostasis"

### Sheet: Slc16a11 KOvsWT Liver Fasted
PathwayNumber	Pathway	Description	CellularProcess	Size	ES	NES	pValue	FDR	FWERpval	RANK_MAX
1	APICAL_JUNCTION	apical junction complex consisting of adherens and tight junctions	Cellular component	179	-0.332716	-1.56269	0	0.0142665	0.12	3137
2	APICAL_SURFACE	membrane proteins in the apical domain	Cellular component	39	-0.437927	-1.56411	0.0214008	0.0156931	0.12	5171
3	PEROXISOME	peroxisomes	Cellular component	96	0.387732	1.66624	0.00224719	0.00414264	0.038	1863
4	SPERMATOGENESIS	sperm development and male fertility	Development and Differentiation	89	-0.178937	-0.749479	0.941414	0.986194	1	1456
5	PANCREAS_BETA_CELLS	genes specific to pancreatic beta cells	Development and Differentiation	21	-0.336658	-1.02684	0.427105	0.496962	1	1894
6	MYOGENESIS	muscle differentiation	Development and Differentiation	179	-0.268083	-1.24145	0.0689655	0.170143	0.921	2769
7	EPITHELIAL_MESENCHYMAL_TRANSITION	epithelial mesenchymal transition	Development and Differentiation	184	-0.377464	-1.74818	0	0.00364754	0.015	4280
8	ANGIOGENESIS	blood vessel formation	Development and Differentiation	34	-0.454036	-1.58118	0.0149254	0.0163238	0.099	4056
9	HYPOXIA	response to hypoxia; HIF1A targets	Signaling pathway	186	-0.213182	-0.990553	0.447842	0.562362	1	3022
10	PROTEIN_SECRETION	protein secretion	Signaling pathway	95	-0.355855	-1.509	0.0056391	0.0196097	0.185	2804
11	ANDROGEN_RESPONSE	androgen response	Signaling pathway	97	-0.397968	-1.68747	0	0.00663164	0.038	3338
12	ESTROGEN_RESPONSE_LATE	late estrogen response	Signaling pathway	174	-0.160112	-0.741074	0.99053	0.960911	1	4238
13	ESTROGEN_RESPONSE_EARLY	early estrogen response	Signaling pathway	182	-0.275998	-1.30243	0.0342342	0.107778	0.766	4685
14	KRAS_SIGNALING_DN	KRAS signaling, downregulated genes	Signaling pathway	120	-0.219483	-0.953518	0.55102	0.647539	1	3567
15	KRAS_SIGNALING_UP	KRAS signaling, upregulated genes	Signaling pathway	183	-0.407856	-1.9008	0	0	0	2821
16	NOTCH_SIGNALING	Notch signaling	Signaling pathway	31	-0.384027	-1.3063	0.123077	0.11142	0.755	1576
17	HEDGEHOG_SIGNALING	Hedgehog signaling	Signaling pathway	33	-0.464961	-1.5711	0.0250965	0.01594	0.109	4472
18	WNT_BETA_CATENIN_SIGNALING	canonical beta catenin pathway	Signaling pathway	39	0.166708	0.59215	0.989293	0.996896	1	1433
19	PI3K_AKT_MTOR_SIGNALING	PI3K signaling via AKT to mTORC1	Signaling pathway	98	0.269568	1.15769	0.16318	0.208583	0.98	2458
20	MTORC1_SIGNALING	mTORC1 signaling	Signaling pathway	196	0.254407	1.21225	0.0844749	0.149467	0.921	2700
21	TGF_BETA_SIGNALING	TGF beta signaling	Signaling pathway	52	-0.560108	-2.08819	0	0	0	2806
22	TNFA_SIGNALING_VIA_NFKB	TNFA signaling via NFkB	Signaling pathway	191	-0.319335	-1.4737	0.00369686	0.0251363	0.249	3137
23	COAGULATION	blood coagulation cascade	Immune response	133	-0.235708	-1.05988	0.31619	0.468804	1	4041
24	COMPLEMENT	complement cascade	Immune response	179	-0.258232	-1.19403	0.110714	0.230131	0.979	3881
25	ALLOGRAFT_REJECTION	allograft rejection	Immune response	184	-0.237284	-1.10548	0.197318	0.368845	0.999	3137
26	IL2_STAT5_SIGNALING	IL2 STAT5 signaling	Immune response	188	-0.331102	-1.55323	0	0.0141712	0.127	2869
27	IL6_JAK_STAT3_SIGNALING	IL6 STAT3 signaling during acute phase response	Immune response	84	-0.284992	-1.17534	0.178357	0.239754	0.992	3319
28	INTERFERON_GAMMA_RESPONSE	interferon gamma response	Immune response	195	-0.253914	-1.19082	0.0977444	0.2234	0.982	3492
29	INTERFERON_ALPHA_RESPONSE	interferon alpha response	Immune response	94	-0.207557	-0.872574	0.738404	0.822889	1	1509
30	INFLAMMATORY_RESPONSE	inflammation	Immune response	172	-0.421489	-1.94797	0	0	0	3654
31	APOPTOSIS	programmed cell death; caspase pathway	Cell cycle and DNA damage	156	-0.2334	-1.05836	0.31758	0.453199	1	3054
32	DNA_REPAIR	DNA repair	Cell cycle and DNA damage	148	0.47057	2.16106	0	0	0	4090
33	UV_RESPONSE_DN	UV response: downregulated genes	Cell cycle and DNA damage	139	-0.523789	-2.33821	0	0	0	3128
34	UV_RESPONSE_UP	UV response: upregulated genes	Cell cycle and DNA damage	144	0.347698	1.60076	0	0.00738153	0.078	4046
35	MYC_TARGETS_V2	MYC targets, variant 2	Cell cycle and DNA damage	58	0.490883	1.91164	0	0	0	3384
36	MYC_TARGETS_V1	MYC targets, variant 1	Cell cycle and DNA damage	199	0.431536	2.07429	0	0	0	3913
37	P53_PATHWAY	p53 pathway	Cell cycle and DNA damage	188	0.229342	1.09237	0.232301	0.311745	0.998	2724
38	E2F_TARGETS	cell cycle progression: E2F targets	Cell cycle and DNA damage	196	0.170265	0.816881	0.943107	0.993491	1	2682
39	G2M_CHECKPOINT	cell cycle progression: G2/M checkpoint	Cell cycle and DNA damage	192	-0.219704	-1.0352	0.353846	0.493291	1	3653
40	MITOTIC_SPINDLE	cell cycle progression: mitotic spindle assembly	Cell cycle and DNA damage	198	-0.369306	-1.73444	0	0.00322353	0.016	3649
41	REACTIVE_OXYGEN_SPECIES_PATHWAY	reactive oxygen species pathway	Stress response	48	0.36148	1.36382	0.0595483	0.0513172	0.521	3745
42	UNFOLDED_PROTEIN_RESPONSE	unfolded protein response; ER stress	Stress response	111	0.361156	1.57424	0.0043384	0.00722239	0.097	2789
43	HEME_METABOLISM	heme metabolism and erythroid lineage	Metabolism	176	-0.193926	-0.908049	0.723048	0.753874	1	2759
44	XENOBIOTIC_METABOLISM	metabolism of xenobiotics	Metabolism	195	0.370689	1.78394	0	0.000742138	0.005	3306
45	CHOLESTEROL_HOMEOSTASIS	cholesterol homeostasis	Metabolism	73	-0.24939	-1.01136	0.426641	0.522386	1	4456
46	BILE_ACID_METABOLISM	biosynthesis of bile acids	Metabolism	111	0.180977	0.793874	0.897703	0.968541	1	3003
47	ADIPOGENESIS	adipocyte development	Metabolism	198	0.334416	1.59325	0	0.00696198	0.083	2834
48	FATTY_ACID_METABOLISM	fatty acid metabolism	Metabolism	154	0.378073	1.73078	0	0.00149105	0.012	2849
49	OXIDATIVE_PHOSPHORYLATION	oxidative phosphorylation and citric acid cycle	Metabolism	197	0.563809	2.71018	0	0	0	3699
50	GLYCOLYSIS	glycolysis and gluconeogenesis	Metabolism	185	0.2811	1.33765	0.014862	0.0586376	0.595	2553

### Sheet: Slc16a11 KOvsWT Liver Glucose
PathwayNumber	Pathway	Description	CellularProcess	Size	ES	NES	pValue	FDR	FWERpval	RANK_MAX
1	APICAL_JUNCTION	apical junction complex consisting of adherens and tight junctions	Cellular component	173	0.335829	1.48816	0.00652529	0.0272371	0.251	2660
2	APICAL_SURFACE	membrane proteins in the apical domain	Cellular component	40	0.355794	1.22008	0.176796	0.155649	0.959	2500
3	PEROXISOME	peroxisomes	Cellular component	94	-0.426627	-1.82019	0	0.00141163	0.006	3582
4	SPERMATOGENESIS	sperm development and male fertility	Development and Differentiation	86	0.215104	0.863689	0.773356	0.782005	1	3100
5	PANCREAS_BETA_CELLS	genes specific to pancreatic beta cells	Development and Differentiation	19	-0.434373	-1.31534	0.122845	0.10485	0.599	846
6	MYOGENESIS	muscle differentiation	Development and Differentiation	156	0.25632	1.12767	0.201987	0.260813	0.999	2768
7	EPITHELIAL_MESENCHYMAL_TRANSITION	epithelial mesenchymal transition	Development and Differentiation	176	0.444665	1.98611	0	0	0	2849
8	ANGIOGENESIS	blood vessel formation	Development and Differentiation	34	0.56218	1.91491	0	0.000171875	0.001	2215
9	HYPOXIA	response to hypoxia; HIF1A targets	Signaling pathway	183	0.306702	1.3815	0.00519931	0.0605185	0.555	3282
10	PROTEIN_SECRETION	protein secretion	Signaling pathway	94	0.261402	1.06551	0.339964	0.362002	1	2409
11	ANDROGEN_RESPONSE	androgen response	Signaling pathway	94	-0.217411	-0.90956	0.654292	0.689482	1	1635
12	ESTROGEN_RESPONSE_LATE	late estrogen response	Signaling pathway	167	0.302623	1.34938	0.0326461	0.0760628	0.671	2285
13	ESTROGEN_RESPONSE_EARLY	early estrogen response	Signaling pathway	179	0.293484	1.30173	0.0333333	0.106915	0.801	3030
14	KRAS_SIGNALING_DN	KRAS signaling, downregulated genes	Signaling pathway	114	0.207001	0.874659	0.748252	0.780149	1	3246
15	KRAS_SIGNALING_UP	KRAS signaling, upregulated genes	Signaling pathway	180	0.389097	1.75363	0	0.00247481	0.018	3287
16	NOTCH_SIGNALING	Notch signaling	Signaling pathway	31	0.383644	1.26811	0.153571	0.126464	0.891	3246
17	HEDGEHOG_SIGNALING	Hedgehog signaling	Signaling pathway	31	-0.318133	-1.06252	0.365217	0.402279	0.999	1521
18	WNT_BETA_CATENIN_SIGNALING	canonical beta catenin pathway	Signaling pathway	38	-0.330675	-1.17598	0.211864	0.239736	0.96	1276
19	PI3K_AKT_MTOR_SIGNALING	PI3K signaling via AKT to mTORC1	Signaling pathway	98	-0.216364	-0.920767	0.641552	0.747676	1	3221
20	MTORC1_SIGNALING	mTORC1 signaling	Signaling pathway	196	0.201603	0.907275	0.715008	0.724478	1	3062
21	TGF_BETA_SIGNALING	TGF beta signaling	Signaling pathway	52	0.315568	1.14594	0.246324	0.239063	0.998	288
22	TNFA_SIGNALING_VIA_NFKB	TNFA signaling via NFkB	Signaling pathway	191	0.398674	1.79944	0	0.00184947	0.012	2866
23	COAGULATION	blood coagulation cascade	Immune response	131	0.322635	1.38639	0.0154374	0.062139	0.539	1983
24	COMPLEMENT	complement cascade	Immune response	178	0.317911	1.41775	0.00862069	0.0507482	0.446	1621
25	ALLOGRAFT_REJECTION	allograft rejection	Immune response	183	0.505837	2.28166	0	0	0	3808
26	IL2_STAT5_SIGNALING	IL2 STAT5 signaling	Immune response	185	0.377227	1.68894	0	0.00375199	0.032	4005
27	IL6_JAK_STAT3_SIGNALING	IL6 STAT3 signaling during acute phase response	Immune response	83	0.42325	1.68461	0	0.00372739	0.035	2039
28	INTERFERON_GAMMA_RESPONSE	interferon gamma response	Immune response	193	0.54987	2.50361	0	0	0	2944
29	INTERFERON_ALPHA_RESPONSE	interferon alpha response	Immune response	93	0.63483	2.58224	0	0	0	1600
30	INFLAMMATORY_RESPONSE	inflammation	Immune response	169	0.47935	2.12573	0	0	0	2970
31	APOPTOSIS	programmed cell death; caspase pathway	Cell cycle and DNA damage	156	0.273108	1.20184	0.0972222	0.164374	0.978	2414
32	DNA_REPAIR	DNA repair	Cell cycle and DNA damage	147	-0.313641	-1.43253	0.0175439	0.0430656	0.27	2473
33	UV_RESPONSE_DN	UV response: downregulated genes	Cell cycle and DNA damage	138	0.278905	1.21376	0.0936396	0.156284	0.963	2243
34	UV_RESPONSE_UP	UV response: upregulated genes	Cell cycle and DNA damage	142	-0.201847	-0.917514	0.685096	0.708932	1	2986
35	MYC_TARGETS_V2	MYC targets, variant 2	Cell cycle and DNA damage	58	-0.288693	-1.1347	0.2375	0.294865	0.988	1451
36	MYC_TARGETS_V1	MYC targets, variant 1	Cell cycle and DNA damage	199	-0.208171	-0.98067	0.5	0.603788	1	3561
37	P53_PATHWAY	p53 pathway	Cell cycle and DNA damage	187	0.242547	1.08991	0.255285	0.321667	1	2598
38	E2F_TARGETS	cell cycle progression: E2F targets	Cell cycle and DNA damage	194	0.205221	0.933677	0.654941	0.678252	1	3280
39	G2M_CHECKPOINT	cell cycle progression: G2/M checkpoint	Cell cycle and DNA damage	191	0.281668	1.26597	0.0551724	0.122597	0.894	3425
40	MITOTIC_SPINDLE	cell cycle progression: mitotic spindle assembly	Cell cycle and DNA damage	196	0.374335	1.71219	0	0.00339629	0.027	2146
41	REACTIVE_OXYGEN_SPECIES_PATHWAY	reactive oxygen species pathway	Stress response	49	-0.328013	-1.23516	0.145414	0.165648	0.851	3132
42	UNFOLDED_PROTEIN_RESPONSE	unfolded protein response; ER stress	Stress response	110	0.306882	1.29067	0.0587219	0.110988	0.826	4116
43	HEME_METABOLISM	heme metabolism and erythroid lineage	Metabolism	174	-0.330822	-1.54728	0	0.0178356	0.107	3319
44	XENOBIOTIC_METABOLISM	metabolism of xenobiotics	Metabolism	194	-0.435324	-2.04662	0	0.000472222	0.001	1997
45	CHOLESTEROL_HOMEOSTASIS	cholesterol homeostasis	Metabolism	73	0.317909	1.25761	0.106897	0.119621	0.908	1552
46	BILE_ACID_METABOLISM	biosynthesis of bile acids	Metabolism	109	-0.393757	-1.71723	0	0.00442336	0.022	3041
47	ADIPOGENESIS	adipocyte development	Metabolism	196	-0.266179	-1.27227	0.028436	0.136433	0.753	3584
48	FATTY_ACID_METABOLISM	fatty acid metabolism	Metabolism	152	-0.510625	-2.31481	0	0	0	2644
49	OXIDATIVE_PHOSPHORYLATION	oxidative phosphorylation and citric acid cycle	Metabolism	197	-0.235153	-1.10444	0.200501	0.332391	0.996	3816
50	GLYCOLYSIS	glycolysis and gluconeogenesis	Metabolism	182	0.282425	1.26553	0.0424448	0.11713	0.894	2226

### Sheet: WT Liver Glucose vs Fasted
PathwayNumber	Pathway	Description	CellularProcess	Size	ES	NES	pValue	FDR	FWERpval	RANK_MAX
1	APICAL_JUNCTION	apical junction complex consisting of adherens and tight junctions	Cellular component	179	-0.215359	-0.948486	0.594463	0.731661	1	2090
2	APICAL_SURFACE	membrane proteins in the apical domain	Cellular component	39	0.211509	0.759382	0.880184	1	1	2330
3	PEROXISOME	peroxisomes	Cellular component	94	0.330397	1.40736	0.0329949	0.195635	0.354	1982
4	SPERMATOGENESIS	sperm development and male fertility	Development and Differentiation	88	-0.217863	-0.864786	0.737762	0.851191	1	3662
5	PANCREAS_BETA_CELLS	genes specific to pancreatic beta cells	Development and Differentiation	20	-0.28983	-0.83171	0.730337	0.863924	1	4106
6	MYOGENESIS	muscle differentiation	Development and Differentiation	179	0.226939	1.06617	0.268012	0.494167	0.999	1830
7	EPITHELIAL_MESENCHYMAL_TRANSITION	epithelial mesenchymal transition	Development and Differentiation	182	-0.271627	-1.19687	0.119011	0.333238	0.986	3031
8	ANGIOGENESIS	blood vessel formation	Development and Differentiation	34	-0.272205	-0.921491	0.566845	0.755697	1	5012
9	HYPOXIA	response to hypoxia; HIF1A targets	Signaling pathway	186	0.233562	1.09605	0.234973	0.449173	0.994	2605
10	PROTEIN_SECRETION	protein secretion	Signaling pathway	95	-0.257665	-1.04516	0.357025	0.549112	1	3583
11	ANDROGEN_RESPONSE	androgen response	Signaling pathway	96	-0.283139	-1.14567	0.203361	0.368397	0.997	2796
12	ESTROGEN_RESPONSE_LATE	late estrogen response	Signaling pathway	175	-0.28909	-1.26317	0.0645161	0.291309	0.926	1962
13	ESTROGEN_RESPONSE_EARLY	early estrogen response	Signaling pathway	183	0.248355	1.14387	0.150142	0.397793	0.973	1751
14	KRAS_SIGNALING_DN	KRAS signaling, downregulated genes	Signaling pathway	119	-0.149438	-0.62427	0.998305	0.993863	1	2849
15	KRAS_SIGNALING_UP	KRAS signaling, upregulated genes	Signaling pathway	183	-0.327709	-1.45908	0.00961539	0.163081	0.367	2710
16	NOTCH_SIGNALING	Notch signaling	Signaling pathway	31	-0.285813	-0.924826	0.576512	0.774636	1	1677
17	HEDGEHOG_SIGNALING	Hedgehog signaling	Signaling pathway	32	0.156662	0.54272	0.997758	0.998506	1	848
18	WNT_BETA_CATENIN_SIGNALING	canonical beta catenin pathway	Signaling pathway	38	-0.325206	-1.1211	0.256932	0.408778	1	2
19	PI3K_AKT_MTOR_SIGNALING	PI3K signaling via AKT to mTORC1	Signaling pathway	98	0.216321	0.910314	0.67374	0.889005	1	2471
20	MTORC1_SIGNALING	mTORC1 signaling	Signaling pathway	196	-0.22203	-0.985395	0.496795	0.676793	1	2255
21	TGF_BETA_SIGNALING	TGF beta signaling	Signaling pathway	52	-0.365525	-1.33868	0.0719178	0.279221	0.745	2069
22	TNFA_SIGNALING_VIA_NFKB	TNFA signaling via NFkB	Signaling pathway	192	-0.213587	-0.949931	0.597579	0.7577	1	2822
23	COAGULATION	blood coagulation cascade	Immune response	131	-0.281113	-1.18525	0.148208	0.337553	0.989	3389
24	COMPLEMENT	complement cascade	Immune response	177	-0.259244	-1.15399	0.171994	0.367842	0.996	2778
25	ALLOGRAFT_REJECTION	allograft rejection	Immune response	184	-0.296915	-1.31905	0.0302548	0.23196	0.807	3977
26	IL2_STAT5_SIGNALING	IL2 STAT5 signaling	Immune response	187	-0.297906	-1.32901	0.0216306	0.248206	0.769	3356
27	IL6_JAK_STAT3_SIGNALING	IL6 STAT3 signaling during acute phase response	Immune response	83	-0.227549	-0.886889	0.703583	0.822293	1	3423
28	INTERFERON_GAMMA_RESPONSE	interferon gamma response	Immune response	195	-0.37717	-1.68757	0	0.0178651	0.035	2778
29	INTERFERON_ALPHA_RESPONSE	interferon alpha response	Immune response	94	-0.425501	-1.70957	0	0.0259296	0.025	2469
30	INFLAMMATORY_RESPONSE	inflammation	Immune response	173	-0.313143	-1.39114	0.0217729	0.218062	0.569	3660
31	APOPTOSIS	programmed cell death; caspase pathway	Cell cycle and DNA damage	156	-0.267941	-1.18193	0.131148	0.322425	0.991	3274
32	DNA_REPAIR	DNA repair	Cell cycle and DNA damage	148	0.189753	0.879041	0.791328	0.864194	1	2112
33	UV_RESPONSE_DN	UV response: downregulated genes	Cell cycle and DNA damage	139	-0.24888	-1.05426	0.350329	0.548873	1	2061
34	UV_RESPONSE_UP	UV response: upregulated genes	Cell cycle and DNA damage	144	0.250937	1.14743	0.179625	0.442435	0.971	2852
35	MYC_TARGETS_V2	MYC targets, variant 2	Cell cycle and DNA damage	58	0.497997	1.95991	0	0	0	2864
36	MYC_TARGETS_V1	MYC targets, variant 1	Cell cycle and DNA damage	199	0.198284	0.948942	0.606952	0.879177	1	3290
37	P53_PATHWAY	p53 pathway	Cell cycle and DNA damage	187	0.275099	1.28654	0.032967	0.3514	0.691	2079
38	E2F_TARGETS	cell cycle progression: E2F targets	Cell cycle and DNA damage	195	-0.291839	-1.29653	0.0403877	0.246168	0.869	3224
39	G2M_CHECKPOINT	cell cycle progression: G2/M checkpoint	Cell cycle and DNA damage	191	-0.282952	-1.25725	0.0581583	0.275303	0.932	3243
40	MITOTIC_SPINDLE	cell cycle progression: mitotic spindle assembly	Cell cycle and DNA damage	196	0.246108	1.1618	0.128	0.465651	0.958	1819
41	REACTIVE_OXYGEN_SPECIES_PATHWAY	reactive oxygen species pathway	Stress response	48	-0.305729	-1.08065	0.325823	0.494753	1	3638
42	UNFOLDED_PROTEIN_RESPONSE	unfolded protein response; ER stress	Stress response	110	0.288821	1.26338	0.0453333	0.320201	0.759	1933
43	HEME_METABOLISM	heme metabolism and erythroid lineage	Metabolism	175	0.200944	0.938015	0.656338	0.850094	1	3733
44	XENOBIOTIC_METABOLISM	metabolism of xenobiotics	Metabolism	195	0.261684	1.21614	0.0724638	0.375576	0.878	2037
45	CHOLESTEROL_HOMEOSTASIS	cholesterol homeostasis	Metabolism	73	-0.306868	-1.19791	0.165552	0.358334	0.985	2912
46	BILE_ACID_METABOLISM	biosynthesis of bile acids	Metabolism	110	-0.200472	-0.835189	0.827119	0.886488	1	3010
47	ADIPOGENESIS	adipocyte development	Metabolism	198	-0.229459	-1.01521	0.410769	0.613659	1	3268
48	FATTY_ACID_METABOLISM	fatty acid metabolism	Metabolism	152	0.238719	1.09607	0.25	0.49899	0.994	2529
49	OXIDATIVE_PHOSPHORYLATION	oxidative phosphorylation and citric acid cycle	Metabolism	197	-0.274943	-1.22146	0.0827068	0.329998	0.966	2776
50	GLYCOLYSIS	glycolysis and gluconeogenesis	Metabolism	184	0.19007	0.900684	0.755319	0.856946	1	2541

### Sheet: KO Liver Glucose vs Fasted
PathwayNumber	Pathway	Description	CellularProcess	Size	ES	NES	pValue	FDR	FWERpval	RANK_MAX
1	APICAL_JUNCTION	apical junction complex consisting of adherens and tight junctions	Cellular component	174	0.358218	1.72965	0	0.00330173	0.027	4222
2	APICAL_SURFACE	membrane proteins in the apical domain	Cellular component	39	0.483197	1.74514	0.00229358	0.00408235	0.023	2637
3	PEROXISOME	peroxisomes	Cellular component	95	-0.329177	-1.37287	0.0473856	0.0946741	0.697	3140
4	SPERMATOGENESIS	sperm development and male fertility	Development and Differentiation	86	-0.172919	-0.696116	0.958124	0.975212	1	3317
5	PANCREAS_BETA_CELLS	genes specific to pancreatic beta cells	Development and Differentiation	21	-0.434564	-1.32751	0.125241	0.108287	0.807	1471
6	MYOGENESIS	muscle differentiation	Development and Differentiation	158	0.292216	1.38081	0.0175953	0.045845	0.399	4111
7	EPITHELIAL_MESENCHYMAL_TRANSITION	epithelial mesenchymal transition	Development and Differentiation	176	0.422889	2.04313	0	0	0	2181
8	ANGIOGENESIS	blood vessel formation	Development and Differentiation	33	0.496513	1.73895	0.00232019	0.00378841	0.026	4476
9	HYPOXIA	response to hypoxia; HIF1A targets	Signaling pathway	183	0.314659	1.53648	0	0.0148902	0.127	2581
10	PROTEIN_SECRETION	protein secretion	Signaling pathway	94	0.270371	1.18754	0.141304	0.19774	0.913	2475
11	ANDROGEN_RESPONSE	androgen response	Signaling pathway	94	0.244276	1.07459	0.275253	0.33034	1	1612
12	ESTROGEN_RESPONSE_LATE	late estrogen response	Signaling pathway	169	0.227407	1.098	0.209231	0.308645	0.996	2349
13	ESTROGEN_RESPONSE_EARLY	early estrogen response	Signaling pathway	178	0.356829	1.74135	0	0.00399078	0.025	2399
14	KRAS_SIGNALING_DN	KRAS signaling, downregulated genes	Signaling pathway	112	0.197335	0.886846	0.725067	0.741657	1	3721
15	KRAS_SIGNALING_UP	KRAS signaling, upregulated genes	Signaling pathway	178	0.350217	1.69126	0	0.00368112	0.032	3181
16	NOTCH_SIGNALING	Notch signaling	Signaling pathway	31	0.332068	1.13337	0.28976	0.277116	0.975	2919
17	HEDGEHOG_SIGNALING	Hedgehog signaling	Signaling pathway	31	0.37923	1.32329	0.0936768	0.0719683	0.586	4319
18	WNT_BETA_CATENIN_SIGNALING	canonical beta catenin pathway	Signaling pathway	39	-0.39776	-1.36307	0.0824561	0.0916532	0.73	1168
19	PI3K_AKT_MTOR_SIGNALING	PI3K signaling via AKT to mTORC1	Signaling pathway	98	-0.209011	-0.864479	0.742351	0.891094	1	3308
20	MTORC1_SIGNALING	mTORC1 signaling	Signaling pathway	195	-0.229491	-1.02912	0.38253	0.561158	1	2732
21	TGF_BETA_SIGNALING	TGF beta signaling	Signaling pathway	52	0.36462	1.41214	0.0371287	0.0386409	0.329	4045
22	TNFA_SIGNALING_VIA_NFKB	TNFA signaling via NFkB	Signaling pathway	187	0.389549	1.88631	0	0.000714286	0.002	2374
23	COAGULATION	blood coagulation cascade	Immune response	132	0.212618	0.974467	0.511873	0.55106	1	2279
24	COMPLEMENT	complement cascade	Immune response	177	0.230091	1.10734	0.215116	0.302381	0.991	3174
25	ALLOGRAFT_REJECTION	allograft rejection	Immune response	182	0.357475	1.73614	0	0.00347271	0.026	3063
26	IL2_STAT5_SIGNALING	IL2 STAT5 signaling	Immune response	188	0.299401	1.46122	0.00294985	0.0264773	0.221	2954
27	IL6_JAK_STAT3_SIGNALING	IL6 STAT3 signaling during acute phase response	Immune response	82	0.413563	1.77358	0.00249377	0.00315495	0.016	2963
28	INTERFERON_GAMMA_RESPONSE	interferon gamma response	Immune response	192	0.360603	1.79191	0	0.00361837	0.014	2624
29	INTERFERON_ALPHA_RESPONSE	interferon alpha response	Immune response	93	0.423041	1.88035	0	0.000571429	0.002	2281
30	INFLAMMATORY_RESPONSE	inflammation	Immune response	168	0.443897	2.14901	0	0	0	4303
31	APOPTOSIS	programmed cell death; caspase pathway	Cell cycle and DNA damage	155	0.236759	1.11951	0.215426	0.292486	0.988	1543
32	DNA_REPAIR	DNA repair	Cell cycle and DNA damage	147	-0.47611	-2.08372	0	0	0	2945
33	UV_RESPONSE_DN	UV response: downregulated genes	Cell cycle and DNA damage	138	0.38364	1.78638	0	0.00335356	0.015	3724
34	UV_RESPONSE_UP	UV response: upregulated genes	Cell cycle and DNA damage	141	-0.196943	-0.853591	0.799094	0.868089	1	3266
35	MYC_TARGETS_V2	MYC targets, variant 2	Cell cycle and DNA damage	58	0.232705	0.908127	0.631068	0.713834	1	2566
36	MYC_TARGETS_V1	MYC targets, variant 1	Cell cycle and DNA damage	199	-0.404478	-1.83111	0	0.00135753	0.009	2619
37	P53_PATHWAY	p53 pathway	Cell cycle and DNA damage	184	0.221714	1.0811	0.248571	0.327973	1	1515
38	E2F_TARGETS	cell cycle progression: E2F targets	Cell cycle and DNA damage	194	-0.281673	-1.27615	0.0574887	0.136466	0.928	3217
39	G2M_CHECKPOINT	cell cycle progression: G2/M checkpoint	Cell cycle and DNA damage	193	-0.167266	-0.764016	0.94825	0.973217	1	3330
40	MITOTIC_SPINDLE	cell cycle progression: mitotic spindle assembly	Cell cycle and DNA damage	197	0.456148	2.2207	0	0	0	2388
41	REACTIVE_OXYGEN_SPECIES_PATHWAY	reactive oxygen species pathway	Stress response	48	-0.476558	-1.73512	0.00173611	0.00423245	0.032	2860
42	UNFOLDED_PROTEIN_RESPONSE	unfolded protein response; ER stress	Stress response	111	0.238069	1.06845	0.311798	0.332104	1	2165
43	HEME_METABOLISM	heme metabolism and erythroid lineage	Metabolism	174	-0.235188	-1.05491	0.330383	0.532476	1	1794
44	XENOBIOTIC_METABOLISM	metabolism of xenobiotics	Metabolism	195	-0.376117	-1.71343	0	0.00467211	0.042	3156
45	CHOLESTEROL_HOMEOSTASIS	cholesterol homeostasis	Metabolism	73	-0.220457	-0.869651	0.717391	0.931758	1	1769
46	BILE_ACID_METABOLISM	biosynthesis of bile acids	Metabolism	109	-0.311679	-1.29808	0.0753205	0.124019	0.88	3325
47	ADIPOGENESIS	adipocyte development	Metabolism	197	-0.331259	-1.49184	0.0045045	0.0355332	0.32	3123
48	FATTY_ACID_METABOLISM	fatty acid metabolism	Metabolism	153	-0.468768	-2.0661	0	0	0	3146
49	OXIDATIVE_PHOSPHORYLATION	oxidative phosphorylation and citric acid cycle	Metabolism	197	-0.554417	-2.52101	0	0	0	2299
50	GLYCOLYSIS	glycolysis and gluconeogenesis	Metabolism	181	-0.192359	-0.870636	0.776911	0.991259	1	2536
