## Supplemental Table 6 for "Mct11 deficiency alters hepatic glucose metabolism and energy homeostasis"

### Sheet: Human Liver SLC16A11 RISKvsREF
PathwayNumber	Pathway	Description	CellularProcess	Size	ES	NES	pValue	FDR	FWERpval	RANK_MAX
1	APICAL_JUNCTION	apical junction complex consisting of adherens and tight junctions	Cellular component	184	-0.303375	-1.38192	0.0110294	0.0488897	0.522	5717
2	APICAL_SURFACE	membrane proteins in the apical domain	Cellular component	41	-0.357793	-1.25451	0.13852	0.12291	0.901	2342
3	PEROXISOME	peroxisomes	Cellular component	97	-0.408781	-1.68703	0	0.00497508	0.027	5690
4	SPERMATOGENESIS	sperm development and male fertility	Development and Differentiation	97	0.256737	1.09436	0.263982	0.312039	0.999	4710
5	PANCREAS_BETA_CELLS	genes specific to pancreatic beta cells	Development and Differentiation	27	-0.259743	-0.841045	0.706478	0.882749	1	1797
6	MYOGENESIS	muscle differentiation	Development and Differentiation	173	-0.32555	-1.47484	0.00181159	0.0257117	0.277	5907
7	EPITHELIAL_MESENCHYMAL_TRANSITION	epithelial mesenchymal transition	Development and Differentiation	191	0.252663	1.18844	0.092511	0.187602	0.953	5670
8	ANGIOGENESIS	blood vessel formation	Development and Differentiation	35	0.324395	1.13129	0.240891	0.264766	0.992	3975
9	HYPOXIA	response to hypoxia; HIF1A targets	Signaling pathway	185	-0.385824	-1.73885	0	0.00272203	0.013	3887
10	PROTEIN_SECRETION	protein secretion	Signaling pathway	94	0.337347	1.41147	0.022779	0.0614038	0.358	6632
11	ANDROGEN_RESPONSE	androgen response	Signaling pathway	96	0.335265	1.41129	0.0195228	0.0511698	0.358	4784
12	ESTROGEN_RESPONSE_LATE	late estrogen response	Signaling pathway	183	-0.311532	-1.4149	0.0127042	0.03879	0.429	4545
13	ESTROGEN_RESPONSE_EARLY	early estrogen response	Signaling pathway	189	-0.324703	-1.47521	0.00735294	0.027261	0.275	4546
14	KRAS_SIGNALING_DN	KRAS signaling, downregulated genes	Signaling pathway	132	-0.359491	-1.5804	0.00368324	0.0120567	0.1	6587
15	KRAS_SIGNALING_UP	KRAS signaling, upregulated genes	Signaling pathway	188	0.277706	1.30538	0.0253456	0.0888301	0.683	4709
16	NOTCH_SIGNALING	Notch signaling	Signaling pathway	32	-0.289144	-0.940801	0.542962	0.653226	1	8428
17	HEDGEHOG_SIGNALING	Hedgehog signaling	Signaling pathway	34	0.30364	1.05689	0.343558	0.369671	1	3416
18	WNT_BETA_CATENIN_SIGNALING	canonical beta catenin pathway	Signaling pathway	40	-0.228042	-0.809775	0.796154	0.886565	1	2511
19	PI3K_AKT_MTOR_SIGNALING	PI3K signaling via AKT to mTORC1	Signaling pathway	98	0.234164	1.0148	0.428884	0.417039	1	5948
20	MTORC1_SIGNALING	mTORC1 signaling	Signaling pathway	198	-0.33032	-1.50667	0.00512821	0.0211454	0.21	4340
21	TGF_BETA_SIGNALING	TGF beta signaling	Signaling pathway	52	-0.221354	-0.832764	0.749027	0.871817	1	3890
22	TNFA_SIGNALING_VIA_NFKB	TNFA signaling via NFkB	Signaling pathway	191	-0.277756	-1.27241	0.0465116	0.11058	0.867	4240
23	COAGULATION	blood coagulation cascade	Immune response	129	-0.539136	-2.32978	0	0	0	5619
24	COMPLEMENT	complement cascade	Immune response	194	-0.353193	-1.63923	0	0.00793888	0.055	4759
25	ALLOGRAFT_REJECTION	allograft rejection	Immune response	181	0.519693	2.42657	0	0	0	6386
26	IL2_STAT5_SIGNALING	IL2 STAT5 signaling	Immune response	194	0.264057	1.2455	0.0534521	0.131434	0.847	3452
27	IL6_JAK_STAT3_SIGNALING	IL6 STAT3 signaling during acute phase response	Immune response	78	-0.296426	-1.20694	0.134831	0.165218	0.976	4104
28	INTERFERON_GAMMA_RESPONSE	interferon gamma response	Immune response	195	-0.2639	-1.22037	0.0761246	0.154256	0.958	3646
29	INTERFERON_ALPHA_RESPONSE	interferon alpha response	Immune response	96	-0.392037	-1.62701	0.00362319	0.00844618	0.064	5852
30	INFLAMMATORY_RESPONSE	inflammation	Immune response	185	0.297436	1.39767	0.00692841	0.0502287	0.403	5498
31	APOPTOSIS	programmed cell death; caspase pathway	Cell cycle and DNA damage	156	-0.257655	-1.15986	0.146617	0.193843	0.997	3670
32	DNA_REPAIR	DNA repair	Cell cycle and DNA damage	147	-0.260925	-1.16347	0.185512	0.196261	0.995	6247
33	UV_RESPONSE_DN	UV response: downregulated genes	Cell cycle and DNA damage	144	0.343362	1.53869	0.00224719	0.041095	0.111	6212
34	UV_RESPONSE_UP	UV response: upregulated genes	Cell cycle and DNA damage	148	-0.301241	-1.33623	0.028463	0.0664891	0.679	6534
35	MYC_TARGETS_V2	MYC targets, variant 2	Cell cycle and DNA damage	58	-0.380552	-1.43773	0.0405904	0.0324887	0.357	2687
36	MYC_TARGETS_V1	MYC targets, variant 1	Cell cycle and DNA damage	196	0.309877	1.46282	0.00228833	0.0608362	0.232	6604
37	P53_PATHWAY	p53 pathway	Cell cycle and DNA damage	186	-0.366274	-1.67455	0	0.00513051	0.032	4946
38	E2F_TARGETS	cell cycle progression: E2F targets	Cell cycle and DNA damage	197	0.29193	1.38555	0.00445434	0.0481377	0.43	6604
39	G2M_CHECKPOINT	cell cycle progression: G2/M checkpoint	Cell cycle and DNA damage	193	0.310158	1.44979	0	0.0520848	0.26	6277
40	MITOTIC_SPINDLE	cell cycle progression: mitotic spindle assembly	Cell cycle and DNA damage	197	0.217317	1.02185	0.363844	0.42753	1	5621
41	REACTIVE_OXYGEN_SPECIES_PATHWAY	reactive oxygen species pathway	Stress response	48	-0.332551	-1.19468	0.196629	0.174108	0.978	5376
42	UNFOLDED_PROTEIN_RESPONSE	unfolded protein response; ER stress	Stress response	110	-0.278603	-1.17482	0.153005	0.186562	0.988	5362
43	HEME_METABOLISM	heme metabolism and erythroid lineage	Metabolism	185	-0.262071	-1.18773	0.118794	0.176809	0.984	2725
44	XENOBIOTIC_METABOLISM	metabolism of xenobiotics	Metabolism	193	-0.491813	-2.25855	0	0	0	3264
45	CHOLESTEROL_HOMEOSTASIS	cholesterol homeostasis	Metabolism	74	-0.59466	-2.37336	0	0	0	3589
46	BILE_ACID_METABOLISM	biosynthesis of bile acids	Metabolism	110	-0.363329	-1.5315	0.00365631	0.0168434	0.157	5830
47	ADIPOGENESIS	adipocyte development	Metabolism	193	-0.416885	-1.90685	0	0.000206061	0.001	5690
48	FATTY_ACID_METABOLISM	fatty acid metabolism	Metabolism	152	-0.474246	-2.1376	0	0	0	2899
49	OXIDATIVE_PHOSPHORYLATION	oxidative phosphorylation and citric acid cycle	Metabolism	199	-0.303468	-1.38074	0.0141844	0.0468151	0.525	4829
50	GLYCOLYSIS	glycolysis and gluconeogenesis	Metabolism	194	-0.332555	-1.53813	0.00545455	0.0172472	0.15	4128

### Sheet: Human Liver T2DvsControl
PathwayNumber	Pathway	Description	CellularProcess	Size	ES	NES	pValue	FDR	FWERpval	RANK_MAX
1	APICAL_JUNCTION	apical junction complex consisting of adherens and tight junctions	Cellular component	188	0.25742	1.10559	0.256506	0.373444	1	5958
2	APICAL_SURFACE	membrane proteins in the apical domain	Cellular component	42	0.322599	1.09937	0.325037	0.351905	1	2145
3	PEROXISOME	peroxisomes	Cellular component	99	-0.445031	-2.02941	0	0.000209524	0.001	9278
4	SPERMATOGENESIS	sperm development and male fertility	Development and Differentiation	103	0.265799	1.05993	0.364247	0.420753	1	8227
5	PANCREAS_BETA_CELLS	genes specific to pancreatic beta cells	Development and Differentiation	30	-0.457239	-1.60355	0.0134409	0.00641663	0.037	2817
6	MYOGENESIS	muscle differentiation	Development and Differentiation	179	0.284462	1.21288	0.114815	0.197859	0.992	7985
7	EPITHELIAL_MESENCHYMAL_TRANSITION	epithelial mesenchymal transition	Development and Differentiation	197	0.392525	1.70328	0	0.00264273	0.029	5645
8	ANGIOGENESIS	blood vessel formation	Development and Differentiation	35	0.433553	1.44464	0.0563584	0.0328261	0.426	5570
9	HYPOXIA	response to hypoxia; HIF1A targets	Signaling pathway	191	0.352348	1.51908	0.00124533	0.0188393	0.226	5539
10	PROTEIN_SECRETION	protein secretion	Signaling pathway	94	-0.345713	-1.56192	0	0.00869447	0.054	10081
11	ANDROGEN_RESPONSE	androgen response	Signaling pathway	96	0.368647	1.45269	0.0148448	0.0355291	0.404	4181
12	ESTROGEN_RESPONSE_LATE	late estrogen response	Signaling pathway	189	-0.263085	-1.30354	0.0227273	0.0508342	0.41	3647
13	ESTROGEN_RESPONSE_EARLY	early estrogen response	Signaling pathway	194	0.262171	1.14272	0.183648	0.307145	1	7857
14	KRAS_SIGNALING_DN	KRAS signaling, downregulated genes	Signaling pathway	149	0.313394	1.30922	0.0460772	0.0988206	0.884	5947
15	KRAS_SIGNALING_UP	KRAS signaling, upregulated genes	Signaling pathway	191	0.33445	1.44587	0.00501882	0.0350125	0.42	6513
16	NOTCH_SIGNALING	Notch signaling	Signaling pathway	32	0.301433	0.988333	0.496942	0.525233	1	4045
17	HEDGEHOG_SIGNALING	Hedgehog signaling	Signaling pathway	34	0.370797	1.21352	0.192931	0.208513	0.991	8477
18	WNT_BETA_CATENIN_SIGNALING	canonical beta catenin pathway	Signaling pathway	42	0.301238	1.04012	0.394933	0.429768	1	5617
19	PI3K_AKT_MTOR_SIGNALING	PI3K signaling via AKT to mTORC1	Signaling pathway	100	-0.246774	-1.1389	0.174797	0.182692	0.868	9392
20	MTORC1_SIGNALING	mTORC1 signaling	Signaling pathway	198	-0.370485	-1.88433	0	0.0009125	0.004	5425
21	TGF_BETA_SIGNALING	TGF beta signaling	Signaling pathway	52	0.207337	0.733868	0.895742	0.950279	1	7657
22	TNFA_SIGNALING_VIA_NFKB	TNFA signaling via NFkB	Signaling pathway	197	0.602564	2.6125	0	0	0	5183
23	COAGULATION	blood coagulation cascade	Immune response	132	-0.295986	-1.39548	0.0221239	0.0286277	0.22	6907
24	COMPLEMENT	complement cascade	Immune response	195	0.244296	1.05422	0.348148	0.416661	1	6595
25	ALLOGRAFT_REJECTION	allograft rejection	Immune response	183	0.472136	2.04565	0	0	0	6568
26	IL2_STAT5_SIGNALING	IL2 STAT5 signaling	Immune response	196	0.453587	1.9553	0	0.000233918	0.002	5251
27	IL6_JAK_STAT3_SIGNALING	IL6 STAT3 signaling during acute phase response	Immune response	78	0.594975	2.26545	0	0	0	6401
28	INTERFERON_GAMMA_RESPONSE	interferon gamma response	Immune response	196	0.512766	2.22437	0	0	0	5653
29	INTERFERON_ALPHA_RESPONSE	interferon alpha response	Immune response	96	0.444866	1.75923	0.00134228	0.00167368	0.016	4018
30	INFLAMMATORY_RESPONSE	inflammation	Immune response	193	0.511552	2.20861	0	0	0	5785
31	APOPTOSIS	programmed cell death; caspase pathway	Cell cycle and DNA damage	157	0.332711	1.41476	0.0102041	0.0414474	0.54	7262
32	DNA_REPAIR	DNA repair	Cell cycle and DNA damage	148	-0.307505	-1.49033	0.00446429	0.015011	0.102	6541
33	UV_RESPONSE_DN	UV response: downregulated genes	Cell cycle and DNA damage	144	0.320987	1.3497	0.021164	0.0720777	0.765	7497
34	UV_RESPONSE_UP	UV response: upregulated genes	Cell cycle and DNA damage	150	0.259232	1.10229	0.268844	0.362537	1	3504
35	MYC_TARGETS_V2	MYC targets, variant 2	Cell cycle and DNA damage	58	-0.322986	-1.3466	0.0423453	0.0369781	0.306	4799
36	MYC_TARGETS_V1	MYC targets, variant 1	Cell cycle and DNA damage	196	-0.494949	-2.49846	0	0	0	7278
37	P53_PATHWAY	p53 pathway	Cell cycle and DNA damage	189	0.351496	1.52351	0.00122699	0.019255	0.212	3319
38	E2F_TARGETS	cell cycle progression: E2F targets	Cell cycle and DNA damage	198	-0.293961	-1.4887	0	0.0141936	0.103	7752
39	G2M_CHECKPOINT	cell cycle progression: G2/M checkpoint	Cell cycle and DNA damage	195	-0.166844	-0.843988	0.925287	0.855266	1	6575
40	MITOTIC_SPINDLE	cell cycle progression: mitotic spindle assembly	Cell cycle and DNA damage	199	0.197487	0.861409	0.818742	0.791578	1	6149
41	REACTIVE_OXYGEN_SPECIES_PATHWAY	reactive oxygen species pathway	Stress response	48	-0.414344	-1.64683	0	0.00523646	0.028	6402
42	UNFOLDED_PROTEIN_RESPONSE	unfolded protein response; ER stress	Stress response	110	-0.404874	-1.83577	0	0.00105556	0.005	7587
43	HEME_METABOLISM	heme metabolism and erythroid lineage	Metabolism	190	-0.274006	-1.37284	0.00574713	0.0324365	0.259	6172
44	XENOBIOTIC_METABOLISM	metabolism of xenobiotics	Metabolism	194	-0.494663	-2.48162	0	0	0	7038
45	CHOLESTEROL_HOMEOSTASIS	cholesterol homeostasis	Metabolism	74	-0.337504	-1.42984	0.0212766	0.0227669	0.169	6275
46	BILE_ACID_METABOLISM	biosynthesis of bile acids	Metabolism	110	-0.5415	-2.52622	0	0	0	3643
47	ADIPOGENESIS	adipocyte development	Metabolism	195	-0.445351	-2.26398	0	0.000244444	0.001	7761
48	FATTY_ACID_METABOLISM	fatty acid metabolism	Metabolism	154	-0.51892	-2.54413	0	0	0	7281
49	OXIDATIVE_PHOSPHORYLATION	oxidative phosphorylation and citric acid cycle	Metabolism	199	-0.598749	-3.01574	0	0	0	8937
50	GLYCOLYSIS	glycolysis and gluconeogenesis	Metabolism	196	-0.3056	-1.52643	0	0.0119398	0.075	5999
